# The GPI sidechain of *Toxoplasma gondii* prevents parasite pathogenesis

**DOI:** 10.1101/2024.02.21.581431

**Authors:** Julia A Alvarez, Elisabet Gas-Pascual, Sahil Malhi, Ferdinand Ngale Njume, Juan C Sánchez-Arcila, Hanke van der Wel, Yanlin Zhao, Gabriella Ceron, Jasmine Posada, Scott P Souza, George S Yap, Christopher M West, Kirk D C Jensen

## Abstract

Glycosylphosphatidylinositols (GPIs) are highly conserved anchors for eukaryotic cell surface proteins. The apicomplexan parasite, *Toxoplasma gondii*, is a widespread intracellular parasite of warm-blooded animals whose plasma membrane is covered with GPI-anchored proteins, and free GPIs called GIPLs. While the glycan portion is conserved, species differ in sidechains added to the triple mannose core. The functional significance of the Glcα1,4GalNAcβ1-sidechain reported in *Toxoplasma gondii* has remained largely unknown without an understanding of its biosynthesis. Here we identify and disrupt two glycosyltransferase genes and confirm their respective roles by serology and mass spectrometry. Parasites lacking the sidechain on account of deletion of the first glycosyltransferase, PIGJ, exhibit increased virulence during primary and secondary infections, suggesting it is an important pathogenesis factor. Cytokine responses, antibody recognition of GPI-anchored SAGs, and complement binding to PIGJ mutants are intact. In contrast, the scavenger receptor CD36 shows enhanced binding to PIGJ mutants, potentially explaining a subtle tropism for macrophages detected early in infection. Galectin-3, which bind GIPLs, exhibits a slight enhancement of binding to PIGJ mutants, and the protection of galectin-3 knockout mice from lethality suggests that *Δpigj* parasite virulence in this context is sidechain dependent. Parasite numbers are not affected by *Δpigj* early in the infection in wildtype mice, suggesting a breakdown of tolerance. However, increased tissue cysts in the brains of mice infected with *Δpigj* parasites indicate an advantage over wildtype strains. Thus, the GPI sidechain of *T. gondii* plays a crucial and diverse role in regulating disease outcome in the infected host.

**Summary:** The functional significance of sidechain modifications to the GPI anchor is yet to be determined because the glycosyltransferases responsible for these modifications have not been identified. Here we present identification and characterization of both *T*. *gondii* GPI sidechain-modifying glycosyltransferases. Removal of the glycosyltransferase that adds the first GalNAc to the sidechain results in parasites without a sidechain on the GPI, and increased parasite virulence. Loss of the second glycosyltransferase results in a sidechain with GalNAc alone, and no glucose added, and has negligible effect on parasite virulence. This indicates GPI sidechains as fundamental to host-parasite interactions.
