## Supplemental Table S1 for "The GPI sidechain of *Toxoplasma gondii* prevents parasite pathogenesis"

### Sheet: Parasites
	Strain	Also known as	From	Reference
	Parental clonal lineage strains
1	RH Δhxgprt	RH Δhxgprt	Saeij lab	Donald and Roos, Mol Biochem Parasitol, 1998
2	RH Δhxgprt Δku80	RH Δhxgprt Δku80	Saeij lab	Huynh and Carruthers, Eukaryot Cell, 2009
3	RH GFP:cLUC (1-1)	RH 1-1	Saeij lab	Boyle et al., Experimental Parasitology, 2007
4	GT1	GT1	Saeij lab	Dubey, Am J Vet Res, 1980
5	CEP hxgprt-	CEP hxgprt-	Saeij lab
6	CEP hxgprt- GFP:cLUC (C22)	CEP GFP cLUC	Saeij lab	Boyle et al., Experimental Parasitology, 2007
	PIGJ (207750) strains
7	RH Δhxpgrt Δku80 Δpigj::HXGPRT (C12)	RH Δpigj	Jensen lab	This study
8	GT1 Δpigj::DHFR-TS (B8)	GT1 Δpigj	Jensen lab	This study
9	CEP hxgprt- GFP:cLUC Δpigj::HXGPRT (D10)	CEP Δpigj	Jensen lab	This study
10	CEP hxgprt- GFP:cLUC Δpigj::HXGPRT, PIGJ-HA3x (C2)	CEP Δpigj + PIGJ	Jensen lab	This study
	PIGE (266320) strains
11	RH Δhxgprt Δku80 Δpige::HXGPRT	RH Δpige	West lab	Gas-Pascual et al., JBC 2019
12	GT1 Δpige::DHFR-TS (C11)	GT1 Δpige	Jensen lab	This study
13	CEP hxgprt- GFP:cLUC Δpige::HXGPRT (D4)	CEP Δpige	Jensen lab	This study

### Sheet: Oligos and Plasmids
Oligo	Sequence (5' to 3')	Gene	Comments	Generated by
C1b_207750_gRNA_Fw	aagttGGAGGAGTCACATTCGGCGGg	TG_207750	Forward oligo for gRNA to disrupt 207750 by CRISPR on Chr Ib, exon 1, CEP, GT1, RH; lowercase nucleotides are overhangs for ligation into PSS013	This study
C1b_207750_gRNA_Rv	aaaacCCGCCGAATGTGACTCCTCCa	TG_207750	Reverse oligo for gRNA to disrupt 207750 by CRISPR on Chr Ib, exon 1, CEP, GT1, RH; lowercase nucleotides are overhangs for ligation into PSS013	This study
C1B207750_Fw Primer	CGGTGACTGTCGTGAGAGCG	TG_207750	Forward primer for 207750 to determine KO, used as F1	This study
C1B207750_Rv Primer	AAAACGGCACAACACCTGCG	TG_207750	Forward primer for 207750 to determine KO, used as R1	This study
266320_flanking_RV	CACAGCCAGGAGAGAACGG	TG_266320	Diagnostic PCR for cut site 2, exon 3, used as R3	Gas-Pascual et al., JBC 2019
266320_flanking_FW	GCACAGCTGGATGCCAGGC	TG_266320	Diagnostic PCR for cut site 1, exon 1, used as F3	Gas-Pascual et al., JBC 2019
266320 R2	AGCCAACCGAAGAAGTAGAC	TG_266320	Diagnostic PCR for cut site 1, exon 1, used as R4	Gas-Pascual et al., JBC 2019
266320_F3	CCTGCACTTGTTCTCCAAAG	TG_266320	Diagnostic PCR for cut site 2, exon 3, used as F4	Gas-Pascual et al., JBC 2019
207750 promoter, 1000bp	acttccaatccaatttaatGCGTAAAATCGGAATGTGTGC	TG_207750	Forward primer for the amplification of 1000 bp promoter of 207750. Lowercase sequences indicate homology with PacI end of cleaved pLIC-HA plasmid	This study
Reverse p207750	cctcgctgtgtctgcgttccatACCTCCGCGAAGTGACGGG	TG_207750	This is for amplification of the promoter region of 207750. Lowercase sequences are complementary with 5' end of 207750 cDNA.	This study
207750 cDNA Rev/ph2	CCGGGACGTCGTaCGGGtACCTAGGgtgccccggaattttgtagaag	TG_207750	Reverse primer for amplification of 207750 cDNA. Uppercase sequences indicate homology with AvrII end of the cleaved pLIC-HA plasmid.	This study
207750 cDNA for/3'p	cccctcacttcgcggaggtATGGAACGCAGACACAGCGAGG	TG_207750	This is for amplification of the coding region of 207750. Lowercase sequences are complementary with 3' region of 207750 promoter.	This study
DHFR_For_LoxP2	TTAAGTTGGGTAACGCCAGG	DHFR	Forward primer for DHFR amplicon generation from the pLoxp-DHFR-mCherry plasmid for intergration into Cas9 cut sites, GT1 strains	Gas-Pascual et al., JBC 2019
DHFR-Rv	CATCCTGCAAGTGCATAGAAG	DHFR	Reverse primer for DHFR amplicon generation from the pLoxp-DHFR-mCherry plasmid for intergration into Cas9 cut sites, GT1 strains	Gas-Pascual et al., JBC 2019
DHFR-internal_FW	GCCCCGTAATGCAGAAGAAGACCAT	DHFR	Forward primer targetting 5' UTR DHFR selectable marker, used as F5	Kongsomboonvech et al., Frontiers in Cellular and Infection Microbiology, 2023
DHFR_R5	CGAATGACACACAGGAACTACGC	DHFR	Reverse primer targeting the DHFR selectable marker, used as R5	Gas-Pascual et al., JBC 2019
HPT_H-Arm207750_Fw	TGAGCACCTGGAAATGGTGGcagcacgaaacc	HXGPRT, TG_207750	Forward primer with 20 bp homology arm upstream of cut site for 207750 (upper case), followed by nucleotides targetting DHFR-HXGPRT as a forward primer (lower case). Used for amplifying selectable marker with homology arms for integration in the RH Δku80 Δhxgprt strain.	This study
HPT_H-Arm207750_Rv	CGAACTCCCCTGCACATTCGgtgtcactgtagcctgccagaac	HXGPRT, TG_207750	Reverse primer with 20bp homology arm of 207750 (upper case) downstream of cut site, followed by nucleotides targetting DHFR-HXGPRT as a reverse primer (lower case). Used for amplifying selectable marker with homology arms for integration in the RH Δku80 Δhxgprt strain.	This study
DHFR-HXGPRT Forward	CAGCACGAAACCTTGCATTCAAACC	HXGPRT	Amplification of HXGPRT amplicon from pTKO-att plasmid for integration into Cas9 cut sites in CEP hxgprt- strains	This study
DHFR-HXGPRT Reverse	GTGTCACTGTAGCCTGCCAGAAC	HXGPRT	Amplification of HXGPRT amplicon from pTKO-att plasmid for integration into Cas9 cut sites in CEP hxgprt- strains	This study
5370	GCCGTAGTCTTCAATGGGTTTGG	HXGPRT	Reverse primer targeting the 5' UTR HXGPRT selectable marker, used as R2	Hammoudi et al., PLOS Pathogens 2015
5369(2018)	GTCTGGATCGTTGGTTGCTGC	HXGPRT	Forward primer targetting HXGPRT used as F2	Kongsomboonvech et al., Frontiers in Cellular and Infection Microbiology, 2023
PSS013 Seq-Forward	CAAATGGCGACCTGCAGAGG	sgRNA	Sequencing primer used for determining succesful ligation of oligos and sgRNA design in the pSS013 plasmid	Gold et al., CHM 2015
GRA6_FW	ATTTGTGTTTCCGAGCAGGT	GRA6	RFLP analysis, which produced unique fragments indicative of the clonal lineage strains following Mse1 digestion of the amplicon generated by these primers	http://toxomap.wustl.edu/Toxo_Genetic_Map_Table.html
GRA6_reverse	TCGCCGAAGAGTTGACATAG	GRA6	RFLP analysis, which produced unique fragments indicative of the clonal lineage strains following Mse1 digestion of the amplicon generated by these primers	http://toxomap.wustl.edu/Toxo_Genetic_Map_Table.html
Toxoplasma_B1_FW	CTCCTTCGTCCGTCGTAATATC	B1	qPCR for parasite burden analysis
Toxoplasma_B1_RV	TGGTGTACTGCGAAAATGAATC	B1	qPCR for parasite burden analysis
TNFa FW	TGTCTACTCCCAGGTTCTCTTCAAG	Tnfa	qPCR for cytokine gene expression	Zhu et al., JBC 2005
TNFa RV	TGACTTTCTCCTGGTATGAGATAGCA	Tnfa	qPCR for cytokine gene expression	Zhu et al., JBC 2006
IL-12p40 FW	ACAAGACTTTCCTGAAGTGTGAAGC	Il12b	qPCR for cytokine gene expression	Zhu et al., JBC 2007
IL-12p40 RV	GCTCTTGATGTTGAACTTCAAGTCC	Il12b	qPCR for cytokine gene expression	Zhu et al., JBC 2008
IL-6 FW	AAGTCGGAGGCTTAATTACACATGT	Il6	qPCR for cytokine gene expression	Zhu et al., JBC 2009
IL-6 RV	AAGTGCATCATCGTTGTTCATACA	Il6	qPCR for cytokine gene expression	Zhu et al., JBC 2010
ACTB FW	ACCCTAAGGCCAACCGTGAA	Actb	For normalizing gene expression using the ΔΔCT method	Zhu et al., JBC 2011
ACTB RV	CCGCTCGTTGCCAATAGTGA	Actb	For normalizing gene expression using the ΔΔCT method	Zhu et al., JBC 2012
IL-10 FW	GCTCTTACTGACTGGCATGAG	Il10	qPCR for cytokine gene expression	Ricci-Azevedo et al., Frontiers in Immunology, 2021
IL-10 RV	CGCAGCTCTAGGAGCATGTG	Il10	qPCR for cytokine gene expression	Ricci-Azevedo et al., Frontiers in Immunology, 2022
IFN-a-1-2 FW	TGTCTGATGCAGCAGGTGG	Ifna	qPCR for cytokine gene expression	Foureau et al., J. Immunology, 2010
IFN-a-1-2 RV	AAGACAGGGCTCTCCAGAC	Ifna	qPCR for cytokine gene expression	Foureau et al., J. Immunology, 2011
Mx1 FW	TCTGAGGAGAGCCAGACGAT	Mx1	qPCR for cytokine gene expression	Guo et al., Immunology and Cell Biology, 2018
Mx1 RV	CCAGGTCCTGCTCCACAC	Mx1	qPCR for cytokine gene expression	Guo et al., Immunology and Cell Biology, 2019
Isg15 FW	TGACTGTGAGAGCAAGCAGC	Isg15	qPCR for cytokine gene expression	Guo et al., Immunology and Cell Biology, 2020
Isg15 Rv	CCCCAGCATCTTCACCTTTA	Isg15	qPCR for cytokine gene expression	Guo et al., Immunology and Cell Biology, 2021
CXCL10 FW	CTCATCCTGCTGGGTCTGAG	Cxcl10	qPCR for cytokine gene expression	Guo et al., Immunology and Cell Biology, 2022
CXCL10 RV	CCTATGGCCCTCATTCTCAC	Cxcl10	qPCR for cytokine gene expression	Guo et al., Immunology and Cell Biology, 2023
IL-1a FW	TGAGTTTTGGTGTTTCTGGC	Il1a	qPCR for cytokine gene expression	Guo et al., Immunology and Cell Biology, 2024
IL-1a RV	TCGGGAGGAGACGACTCTAA	Il1a	qPCR for cytokine gene expression	Guo et al., Immunology and Cell Biology, 2025
Plasmids		Gene	Comments	Generated by
pSS013		Cas9, sgRNA	Plasmid used to transiently express sgRNA and CAS9 in Toxoplasma gondii	Sidik et al., PLOS One 2014
pTKO-att		HXGPRT	Plasmid used as a template to amplify HXGPRT for transfecting as a selectible marker	Rosowski et al., JEM 2010
pLoxp-DHFR-mCherry		DHFR	Plasmid used as a template to amplify DHFR-TS* for transfecting as a selectible marker	Long et al., I&I 2016
Pdg_266320_55RC_4033		Dual gRNA, TG_266320	Plasmid used to gene edit Tg_266320 in CEP hxgprt- and GT1	Gas-Pascual et al., JBC 2019
pSS013+207750_c5		gRNA, TG_207750	Plasmid used to gene edit Tg_207750 in CEP hxgprt-, RH and GT1	This study
pLIC-DHFR-3xHA			Plasmid used to create 3xHA tagged transgenes in T. gondii and selection with pyrimethamine	Huynh and Carruthers, Eukaryot Cell 2009
207750 (1000bp promoter + cDNA) in pLIC-DHFR-HA		TG_207750-3xHA	Plasmid used to create the 207750-3xHA complementation clone in the CEP Δ207750 strain	This study
